# Why Boolean network control tools disagree: a taxonomy of control problems

**DOI:** 10.64898/2026.03.01.703722

**Authors:** Célia Biane, Kyungduk Moon, Kangbok Lee, Loïc Paulevé

## Abstract

Boolean networks are discrete dynamical models that use Boolean states and logical functions to represent the dynamics of biological systems. A primary application of Boolean networks is to identify controls (e.g., genetic mutations or knockouts) that drive the system toward a desired phenotype. However, existing computational tools often produce inconsistent results because they rely on differing modeling assumptions. To better understand these differences, we survey existing tools and propose a taxonomy of control problems. Our taxonomy unveils hidden coverage relationships among their solutions that arise from these modeling assumptions. We provide a computational framework to empirically assess these relationships by comparing their predicted controls on a suite of artificial and biological models. Finally, we develop a coverage-consistent metric, the mutation co-occurrence score, to prioritize mutations based on their predicted impact on the phenotype. A case study on T-LGL leukemia highlights how an ensemble prediction of the score across multiple tools identifies key mutations associated with apoptosis.

**Author summary:** Boolean networks let us model gene and protein regulation with simple on/off logic. That simplicity makes them useful for asking a practical question: which controls (e.g., genetic interventions, knockouts, or forced activations) can guarantee a desired cellular phenotype such as survival or apoptosis. In practice, different software tools often return inconsistent control sets, creating a practical barrier to reproducibility and reliability of predictions. Here we provide a comprehensive survey to navigate this landscape.

We provide a comparison framework to assess coverage relationships, both theoretically and empirically, among the solutions of control tools. We classify the tools based on our new taxonomy that highlights the core differences among them. For many tools, we can theoretically determine their coverage relationships based on which components are fixed together to drive the phenotype. These new findings clearly explain subtle differences among solutions produced by various tools. We then develop a coverage-consistent metric for mutations called the mutation co-occurrence score. This new metric helps prioritize control targets based on their predicted impact on the phenotype. We also demonstrate that averaging scores from multiple tools gives reliable predictions. Our code is extensible to future tools and will facilitate the comparison of Boolean network control tools in biological research.
