## Supplementary material for "Why Boolean network control tools disagree: a taxonomy of control problems": S2. File: counterexample_full_match.csv

	ActoNet	BoNesis[FP]	BoNesis[MTS]	CABEAN[ITC]	CABEAN[PTC]	CABEAN[TTC]	Caspo	PBN[ASA]	PBN[SA]	PBN[percolation]	PBN[trap_spaces]	SM[brute-force]	SM[internal]	SM[minimal]	optbn[FP]	optbn[SA]
ActoNet			A1,A2,A3,B1,B2,B6,B7	A1,A2,A3,B1,B3,B4,B5,B7,B8	A1,A2,A3,B1,B4,B7,B8	A1,A2,A3,B1,B4,B7,B8	A1,A2,A3,B1,B2,B6,B7,B8	A1,A2,A3,B1,B7,B8	A1,A2,A3,B1,B6,B8	A1,A2,A3,B1,B2,B6,B7,B8	A1,A2,A3,B1,B2,B4,B6,B7	A1,A2,A3,B1,B2,B6,B7,B8	A1,A2,A3,B1,B2,B4,B6,B7,B8	A1,A2,A3,B1,B2,B4,B6,B7,B8		A1,A2,A3,B1,B6,B8
BoNesis[FP]			A1,A2,A3,B1,B2,B6,B7	A1,A2,A3,B1,B3,B4,B5,B7,B8	A1,A2,A3,B1,B4,B7,B8	A1,A2,A3,B1,B4,B7,B8	A1,A2,A3,B1,B2,B6,B7,B8	A1,A2,A3,B1,B7,B8	A1,A2,A3,B1,B6,B8	A1,A2,A3,B1,B2,B6,B7,B8	A1,A2,A3,B1,B2,B4,B6,B7	A1,A2,A3,B1,B2,B6,B7,B8	A1,A2,A3,B1,B2,B4,B6,B7,B8	A1,A2,A3,B1,B2,B4,B6,B7,B8		A1,A2,A3,B1,B6,B8
BoNesis[MTS]				A1,A2,A3,B1,B3,B4,B5,B7,B8	A1,A2,A3,B1,B4,B7,B8	A1,A2,A3,B1,B4,B7,B8	A2,A3,B1,B2,B8	B8	A3,B8	A2,A3,B1,B2,B8	A1,A2,A3,B1,B2,B4,B6,B7	A2,A3,B1,B2,B8	A1,A2,A3,B1,B2,B4,B6,B7,B8	A1,A2,A3,B1,B2,B4,B6,B7,B8		A3,B8
CABEAN[ITC]	B5	B5	B2,B5,B6		B5		B2,B5,B6	B5	B5,B6	B2,B5,B6	B2,B5,B6	B2,B5,B6	B2,B5,B6	B2,B6	B5	B5,B6
CABEAN[PTC]			B2,B6	A1,A3,B3,B5			A3,B2,B6		B6	A3,B2,B6	B2,B6	A3,B2,B6	A3,B2,B6	A3,B2,B6		B6
CABEAN[TTC]	A3,B5	A3,B5	A3,B2,B5,B6	A1,A3,B3,B5	A3,B5		A3,B2,B5,B6	A3,B5	A3,B5,B6	A3,B2,B5,B6	A3,B2,B5,B6	A3,B2,B5,B6	A3,B2,B5,B6	A3,B2,B6	A3,B5	A3,B5,B6
Caspo				A1,A2,A3,B1,B3,B4,B5,B7,B8	A1,A2,A3,B1,B4,B7,B8	A1,A2,A3,B1,B4,B7,B8					A1,A2,A3,B1,B2,B4,B6,B7		A1,A2,A3,B1,B2,B4,B6,B7,B8	A1,A2,A3,B1,B2,B4,B6,B7,B8
PBN[ASA]			B2,B6	A1,A2,A3,B1,B3,B4,B5,B7,B8	A1,A2,A3,B1,B4,B7,B8	A1,A2,A3,B1,B4,B7,B8	A2,A3,B1,B2,B6,B8		A3,B6	A2,A3,B1,B2,B6,B8	A1,A2,A3,B1,B2,B4,B6,B7	A2,A3,B1,B2,B6,B8	A1,A2,A3,B1,B2,B4,B6,B7,B8	A1,A2,A3,B1,B2,B4,B6,B7,B8		A3,B6
PBN[SA]			A2,B2,B7	A1,A2,A3,B1,B3,B4,B5,B7,B8	A1,A2,A3,B1,B4,B7,B8	A1,A2,A3,B1,B4,B7,B8	A2,A3,B1,B2,B7,B8	A2,B7		A2,A3,B1,B2,B7,B8	A1,A2,A3,B1,B2,B4,B6,B7	A2,A3,B1,B2,B7,B8	A1,A2,A3,B1,B2,B4,B6,B7,B8	A1,A2,A3,B1,B2,B4,B6,B7,B8
PBN[percolation]				A1,A2,A3,B1,B3,B4,B5,B7,B8	A1,A2,A3,B1,B4,B7,B8	A1,A2,A3,B1,B4,B7,B8					A1,A2,A3,B1,B2,B4,B6,B7		A1,A2,A3,B1,B2,B4,B6,B7,B8	A1,A2,A3,B1,B2,B4,B6,B7,B8
PBN[trap_spaces]				A1,A2,A3,B3,B5,B8	A2,B8	A2,B8	A3,B8	B8	B8	A3,B8		A3,B8	A2,A3,B8	A2,A3,B8		B8
SM[brute-force]				A1,A2,A3,B1,B3,B4,B5,B7,B8	A1,A2,A3,B1,B4,B7,B8	A1,A2,A3,B1,B4,B7,B8					A1,A2,A3,B1,B2,B4,B6,B7		A1,A2,A3,B1,B2,B4,B6,B7,B8	A1,A2,A3,B1,B2,B4,B6,B7,B8
SM[internal]				A1,A3,B3,B5			A3			A3		A3
SM[minimal]	B5	B5	B5	A1,A3,B3,B5	B5		A3,B5	B5	B5	A3,B5	B5	A3,B5	B5		B5	B5
optbn[FP]			A1,A2,A3,B1,B2,B6,B7	A1,A2,A3,B1,B3,B4,B5,B7,B8	A1,A2,A3,B1,B4,B7,B8	A1,A2,A3,B1,B4,B7,B8	A1,A2,A3,B1,B2,B6,B7,B8	A1,A2,A3,B1,B7,B8	A1,A2,A3,B1,B6,B8	A1,A2,A3,B1,B2,B6,B7,B8	A1,A2,A3,B1,B2,B4,B6,B7	A1,A2,A3,B1,B2,B6,B7,B8	A1,A2,A3,B1,B2,B4,B6,B7,B8	A1,A2,A3,B1,B2,B4,B6,B7,B8		A1,A2,A3,B1,B6,B8
optbn[SA]			A2,B2,B7	A1,A2,A3,B1,B3,B4,B5,B7,B8	A1,A2,A3,B1,B4,B7,B8	A1,A2,A3,B1,B4,B7,B8	A2,A3,B1,B2,B7,B8	A2,B7		A2,A3,B1,B2,B7,B8	A1,A2,A3,B1,B2,B4,B6,B7	A2,A3,B1,B2,B7,B8	A1,A2,A3,B1,B2,B4,B6,B7,B8	A1,A2,A3,B1,B2,B4,B6,B7,B8
